# Expanding and enriching the LncRNA gene-disease landscape using the GeneCaRNA database

**DOI:** 10.1101/2024.03.11.584435

**Authors:** Shalini Aggarwal, Chana Rosenblum, Marshall Gould, Shahar Ziman, Ruth Barshir, Ofer Zelig, Yaron Guan-Golan, Tsippi Iny-Stein, Marilyn Safran, Shmuel Pietrokovski, Doron Lancet

**Author notes:** Correspondence: Shalini Aggarwal and Doron Lancet.

## Abstract

The GeneCaRNA human gene database is a member of the GeneCards Suite. It presents ∼280,000 human non-coding RNA genes, identified algorithmically from ∼690,000 RNAcentral’s transcripts. This expands by ∼tenfold the ncRNA gene count relative to other sources. GeneCaRNA thus contains ∼120,000 long non-coding RNAs (LncRNAs, >200 bases long), including ∼100,000 novel genes. The latter have sparse functional information, a vast terra incognita for future research. LncRNA genes are uniformly represented on all nuclear chromosomes, with 10 genes on mitochondrial DNA. Data obtained from MalaCards, another GeneCards Suite member, finds 1,547 genes associated with 1 to 50 diseases. ∼15% of the associations portray experimental evidence, with cancers tending to be multigenic. Preliminary text mining within GeneCaRNA discovers interactions of LncRNA transcripts with target gene products, with 25% being ncRNAs and 75% proteins. GeneCaRNA has a biological pathways section, which at present shows 131 pathways for 38 LncRNA genes, a basis for future expansion. Finally, our GeneHancer database provides regulatory elements for ∼110,000 LncRNA genes, offering pointers for co-regulated genes and genetic linkages from enhancers to diseases. We anticipate that the broad vista provided by GeneCaRNA will serve as an essential guide for further LncRNA research in disease decipherment.
