## Supplementary material for "Expanding and enriching the LncRNA gene-disease landscape using the GeneCaRNA database": Supplemental Table S4. List of gene-to-pathway associations.xlsx

### Sheet: Sheet1
Table S4:	List of gene to pathway associations.
S.no.	Gene symbols	Pathways
1	IGF2-AS	Quagen: 4
2	IGF2-AS	Quagen: 12
3	IGF2-AS	Quagen: 13
4	IGF2-AS	Quagen: 16
5	IGF2-AS	Quagen: 23
6	IGF2-AS	Quagen: 34
7	IGF2-AS	Quagen: 38
8	MGC16025	Quagen: 68
9	IGF2-AS	Quagen: 69
10	IGF2-AS	Quagen: 76
11	IGF2-AS	Quagen: 99
12	IGF2-AS	Quagen: 123
13	MGC16025	Quagen: 129
14	IGF2-AS	Quagen: 134
15	MGC16025	Quagen: 136
16	IGF2-AS	Quagen: 146
17	IGF2-AS	Quagen: 151
18	IGF2-AS	Quagen: 156
19	IGF2-AS	Quagen: 162
20	IGF2-AS	Quagen: 163
21	MGC16025	Quagen: 166
22	IGF2-AS	Quagen: 166
23	MGC16025	Quagen: 193
24	IGF2-AS	Quagen: 204
25	MGC16025	Quagen: 205
26	IGF2-AS	Quagen: 207
27	IGF2-AS	Quagen: 213
28	MGC16025	Quagen: 233
29	IGF2-AS	Quagen: 246
30	MGC16025	Quagen: 257
31	IGF2-AS	Quagen: 257
32	IGF2-AS	Quagen: 261
33	IGF2-AS	Quagen: 263
34	IGF2-AS	Quagen: 266
35	MGC16025	Quagen: 275
36	IGF2-AS	Quagen: 277
37	IGF2-AS	Quagen: 282
38	IGF2-AS	Quagen: 295
39	IGF2-AS	Quagen: 301
40	IGF2-AS	Quagen: 304
41	IGF2-AS	Quagen: 309
42	IGF2-AS	Quagen: 312
43	IGF2-AS	Quagen: 315
44	MGC16025	Quagen: 317
45	IGF2-AS	Quagen: 318
46	MGC16025	Quagen: 325
47	IGF2-AS	Quagen: 327
48	IGF2-AS	Quagen: 337
49	IGF2-AS	Quagen: 338
50	MGC16025	Quagen: 339
51	IGF2-AS	Quagen: 340
52	IGF2-AS	Quagen: 342
53	IGF2-AS	Quagen: 344
54	IGF2-AS	Quagen: 351
55	MGC16025	Quagen: 356
56	IGF2-AS	Quagen: 356
57	IGF2-AS	Quagen: 367
58	MGC16025	Quagen: 372
59	IGF2-AS	Quagen: 375
60	IGF2-AS	Quagen: 376
61	IGF2-AS	Quagen: 380
62	IGF2-AS	Quagen: 383
63	IGF2-AS	Quagen: 388
64	IGF2-AS	Quagen: 395
65	PABPC4-AS1	Quagen: 395
66	PCDH9-AS3	Quagen: 395
67	PCYT1B-AS1	Quagen: 395
68	PABPC4-AS1	Quagen: 396
69	PCDH9-AS3	Quagen: 396
70	PCYT1B-AS1	Quagen: 396
71	MGC16025	Quagen: 412
72	IGF2-AS	Quagen: 428
73	IGF2-AS	Quagen: 429
74	IGF2-AS	Quagen: 432
75	HCG23	Pathways/Apoptosis.html
76	LINC02709	Pathways/Apoptosis.html
77	LINC02709	Pathways/Cell Cycle_DNA Damage.html
78	LINC02709	Pathways/GPCR_G Protein.html
79	TSPEAR-AS2	Pathways/JAK_STAT Signaling.html
80	LINC02709	Pathways/JAK_STAT Signaling.html
81	HCG23	Pathways/MAPK_ERK Pathway.html
82	LINC02709	Pathways/Metabolic Enzyme_Protease.html
83	LINC02709	Pathways/Neuronal Signaling.html
84	LINC02709	Pathways/NF-κB.html
85	LINC02709	Pathways/PI3K_Akt_mTOR.html
86	TSPEAR-AS2	Pathways/Protein Tyrosine Kinase_RTK.html
87	HCG23	Pathways/Protein Tyrosine Kinase_RTK.html
88	GRIK1-AS2	WP1971
89	CACNA1C-IT2	WP2059
90	LOC105377622	WP2369
91	MEG8	WP2877
92	ADAMTSL4-AS1	WP3657
93	CACNA1C-IT2	WP382
94	ATRIP-TREX1	WP3875
95	MIR34AHG	WP3971
96	STT3A-AS1	WP3998
97	IPW	WP3998
98	ADAMTSL4-AS1	WP4172
99	LINC00473	WP4222
100	H19	WP4258
101	MIR34AHG	WP4258
102	GRIK1-AS2	WP4313
103	MIR155HG	WP4329
104	MIR223HG	WP4329
105	UCA1	WP4337
106	ADAMTSL4-AS1	WP4399
107	DGCR5	WP4657
108	LINC00896	WP4657
109	LINC01637	WP4657
110	CACNA1C-IT2	WP4698
111	ADAMTSL4-AS1	WP4864
112	LOC105376156	WP4946
113	ATP2A1-AS1	WP4950
114	LOC105376156	WP4963
115	ADAMTSL4-AS1	WP5087
116	CACNA1C-IT2	WP5124
117	LOC100130283	WP5153
118	IFNG-AS1	WP5218
119	NEAT1	WP5218
120	AGAP1-IT1	WP5224
121	CAPN10-DT	WP5224
122	TMEM132E-DT	WP5287
123	LOC100130283	WP5316
124	LOC105376156	WP5316
125	GAS5	WP5316
126	MRPL20-AS1	WP5345
127	FAM167A-AS1	WP5346
128	SMCR5	WP5381
129	UCA1	WP5390
130	SLX1A-SULT1A3	WP692
131	SLX1A-SULT1A3	WP702
