## Supplementary material for "Expanding and enriching the LncRNA gene-disease landscape using the GeneCaRNA database": Supplemental Table S5. List of gene-to-gene interactions for five selected keywords.xlsx

### Sheet: Sheet1
Table S5:	List of gene-to-gene interactions for five selected keywords
S.no.	Input Gene symbol	Gene description	Keyword	5 words for the keywords	Target Gene symbol	Description of the target Gene	catagory	class
1	CASC11	Cancer Susceptibility 11	binds	to miR-646 and miR-381-3p in	MIR646	MicroRNA 646	RNA Gene	miRNA
2	CCAT1	Colon Cancer Associated Transcript 1	binds	with miR-152 and the effect	MIR152	MicroRNA 152	RNA Gene	miRNA
3	CRNDE	Colorectal Neoplasia Differentially Expressed	binds	to miR-203 Furthermore our results	MIR203	MIR203	RNA Gene	miRNA
4	GAS5	Growth Arrest Specific 5	binds	with miR-21 miR-222 miR-221-3p miR-196a-5p	MIR21	MicroRNA 21	RNA Gene	miRNA
5	GAS5	Growth Arrest Specific 5	binds	with miR-21 miR-222 miR-221-3p miR-196a-5p	MIR221	MicroRNA 221	RNA Gene	miRNA
6	GAS5	Growth Arrest Specific 5	binds	with miR-21 miR-222 miR-221-3p miR-196a-5p	MIR222	MicroRNA 222	RNA Gene	miRNA
7	MEG3	Maternally Expressed 3	binds	to miR-21 MEG3 and miR-21	MIR21	MicroRNA 21	RNA Gene	miRNA
8	LINC00261	Long Intergenic Non-Protein Coding RNA 261	binds	to and sequesters miR-8485 from	MIR8485	MicroRNA 8485	RNA Gene	miRNA
9	NORAD	Non-Coding RNA Activated By DNA Damage	binds	to miR-373 and Wee1 independently	MIR373	MicroRNA 373	RNA Gene	miRNA
10	ZFAS1	ZNFX1 Antisense RNA 1	binds	with miR-548e to enhance CXCR4	MIR548E	MicroRNA 548e	RNA Gene	miRNA
11	MIR222HG	MiR222/221 Cluster Host Gene	interacts	with DNM3OS another lncRNA whose	DNM3OS	DNM3 Opposite Strand/Antisense RNA	RNA Gene	lncRNA
12	HOTAIR	HOX Transcript Antisense RNA	interacts	with miR-148b and DNMT1 eventually	MIR148B	MicroRNA 148b	RNA Gene	miRNA
13	XIST	X Inactive Specific Transcript	interacts	with miR-140 to modulate lung	MIR140	MicroRNA 140	RNA Gene	miRNA
14	XIST	X Inactive Specific Transcript	interacts	with miR-29c and regulates its	MIR29C	MicroRNA 29c	RNA Gene	miRNA
15	XIST	X Inactive Specific Transcript	interacts	with miR-29c to modulate the	MIR29C	MicroRNA 29c	RNA Gene	miRNA
16	XIST	X Inactive Specific Transcript	interacts	with miR-454 to inhibit cells	MIR454	MicroRNA 454	RNA Gene	miRNA
17	GAS5	Growth Arrest Specific 5	interacts	with miR-10b to inhibit cell	MIR10B	MicroRNA 10b	RNA Gene	miRNA
18	GAS5	Growth Arrest Specific 5	interacts	with miR-21 which plays critical	MIR21	MicroRNA 21	RNA Gene	miRNA
19	H19	H19 Imprinted Maternally Expressed Transcript	interacts	with miR-140 to modulate glioma	MIR140	MicroRNA 140	RNA Gene	miRNA
20	LINC00511	Long Intergenic Non-Protein Coding RNA 511	interacts	with miR-765 and modulates tongue	MIR765	MicroRNA 765	RNA Gene	miRNA
21	SNHG16	Small Nucleolar RNA Host Gene 16	interacts	with miR-195 to promote proliferation	MIR195	MicroRNA 195	RNA Gene	miRNA
22	UCA1	Urothelial Cancer Associated 1	interacts	with miR-182 to modulate glioma	MIR182	MicroRNA 182	RNA Gene	miRNA
23	ZEB1-AS1	ZEB1 Antisense RNA 1	interacts	with miR-204 miR-610 and miR-149	MIR610	MicroRNA 610	RNA Gene	miRNA
24	ZEB1-AS1	ZEB1 Antisense RNA 1	interacts	with miR-204 miR-610 and miR-149	MIR149	MicroRNA 149	RNA Gene	miRNA
25	ZEB1-AS1	ZEB1 Antisense RNA 1	interacts	with miR-204 miR-610 and miR-149	MIR204	MicroRNA 204	RNA Gene	miRNA
26	GAS5	Growth Arrest Specific 5	suppresses	while miR-135b promotes HCC cell	MIR135B	MicroRNA 135b	RNA Gene	miRNA
27	MALAT1	Metastasis Associated Lung Adenocarcinoma Transcript 1	suppresses	miR-211 to confer protection from	MIR211	MicroRNA 211	RNA Gene	miRNA
28	OXCT1-AS1	OXCT1 Antisense RNA 1	suppresses	miR-886 maturation RNA-RNA pulldown and	MIR886	MIR886 (VTRNA2-1)	RNA Gene	vault_RNA
29	BCAR4	Breast Cancer Anti-Estrogen Resistance 4	activates	GLI2 signaling in prostate cancer	GLI2	GLI Family Zinc Finger 2	Protein Coding
30	CLMAT3	Colorectal Liver Metastasis Associated Transcript 3	activates	the CtBP2-p300-NF-ÎºB complex to induce	CTBP2	C-Terminal Binding Protein 2	Protein Coding
31	FTX	FTX Transcript, XIST Regulator	activates	FOXA2 expression to inhibit non-small-cell	FOXA2	Forkhead Box A2	Protein Coding
32	GAS5	Growth Arrest Specific 5	activates	DNA damage response DDR and	DDR	DDR	Protein Coding
33	GAS5	Growth Arrest Specific 5	activates	the AMPK pathway in peripheral	AMPK	AMPK (PRKAA2)	Protein Coding
34	H19	H19 Imprinted Maternally Expressed Transcript	activates	MBTD1 transcription in a NFYB-dependent	MBTD1	Mbt Domain Containing 1	Protein Coding
35	HOTAIR	HOX Transcript Antisense RNA	activates	the expression of DNMT1 through	DNMT1	DNA Methyltransferase 1	Protein Coding
36	PCAT1	Prostate Cancer Associated Transcript 1	activates	AKT and NF-ÎºB signaling in	AKT	AKT	Protein Coding
37	PCAT1	Prostate Cancer Associated Transcript 1	activates	SOX2 and suppresses radioimmune responses	SOX2	SRY-Box Transcription Factor 2	Protein Coding
38	HOXA11-AS	HOXA11 Antisense RNA	activates	ITGB3 expression to promote the	ITGB3	Integrin Subunit Beta 3	Protein Coding
39	IL21-AS1	IL21 Antisense RNA 1	activates	IL21 transcription via epigenetic mechanism	IL21	Interleukin 21	Protein Coding
40	LINC01134	Long Intergenic Non-Protein Coding RNA 1134	activates	anti-oxidative pathway through p62 by	P62	P62	Protein Coding
41	LINC01615	Long Intergenic Non-Protein Coding RNA 1615	activates	ZEB2 through competitively binding with	ZEB2	Zinc Finger E-Box Binding Homeobox 2	Protein Coding
42	MALAT1	Metastasis Associated Lung Adenocarcinoma Transcript 1	activates	Nrf2 signaling to protect human	NRF2	NRF2 (NFE2L2)	Protein Coding
43	MCF2L-AS1	MCF2L Antisense RNA 1	activates	YAP transcriptional activity to enhance	YAP	YAP	Protein Coding
44	UCA1	Urothelial Cancer Associated 1	activates	transcription coactivator YAP and its	YAP	YAP	Protein Coding
45	UCA1	Urothelial Cancer Associated 1	activates	CREB1 expression by sponging to	CREB1	CAMP Responsive Element Binding Protein 1	Protein Coding
46	UCA1	Urothelial Cancer Associated 1	activates	Wnt signaling in a Wnt6-dependent	WNT6	Wnt Family Member 6	Protein Coding
47	UCA1	Urothelial Cancer Associated 1	activates	mTOR to regulate HK2 through	MTOR	Mechanistic Target Of Rapamycin Kinase	Protein Coding
48	SNHG1	Small Nucleolar RNA Host Gene 1	activates	HOXA1 expression via sponging miR-193a-5p	HOXA1	Homeobox A1	Protein Coding
49	AFAP1-AS1	AFAP1 Antisense RNA 1	binds	to KAT2B and promotes acetyltransferase	KAT2B	Lysine Acetyltransferase 2B	Protein Coding
50	CASC2	Cancer Susceptibility 2	binds	to AUF1 which sequestered AUF1	AUF1	AUF1	Protein Coding
51	DANCR	Differentiation Antagonizing Non-Protein Coding RNA	binds	with hNRNPC and p53 while	HNRNPC	Heterogeneous Nuclear Ribonucleoprotein C	Protein Coding
52	ESRG	Embryonic Stem Cell Related	binds	to MCM2 a replication-licensing factor	MCM2	Minichromosome Maintenance Complex Component 2	Protein Coding
53	EWSAT1	Ewing Sarcoma Associated Transcript 1	binds	directly to Yes-associated protein YAP	YAP	YAP	Protein Coding
54	THAP9-AS1	THAP9 Antisense RNA 1	binds	to YAP protein and inhibits	YAP	YAP	Protein Coding
55	MEG3	Maternally Expressed 3	binds	to EZH2 and enhances CXCL3	EZH2	Enhancer Of Zeste 2 Polycomb Repressive Complex 2 Subunit	Protein Coding
56	GATA3-AS1	GATA3 Antisense RNA 1	binds	components of the MLL methyltransferase	KMT2A	Lysine Methyltransferase 2A	Protein Coding
57	H19	H19 Imprinted Maternally Expressed Transcript	binds	EZH2 in glioblastoma cells and	EZH2	Enhancer Of Zeste 2 Polycomb Repressive Complex 2 Subunit	Protein Coding
58	H19	H19 Imprinted Maternally Expressed Transcript	binds	VGF and promotes pNEN progression	VGF	VGF Nerve Growth Factor Inducible	Protein Coding
59	H19	H19 Imprinted Maternally Expressed Transcript	binds	to and attenuates SAHH expressions	SAHH	SAHH	Protein Coding
60	LINC01419	Long Intergenic Non-Protein Coding RNA 1419	binds	to EZH2 leading to histone	EZH2	Enhancer Of Zeste 2 Polycomb Repressive Complex 2 Subunit	Protein Coding
61	MALAT1	Metastasis Associated Lung Adenocarcinoma Transcript 1	binds	EZH2 suppresses the tumor suppressor	EZH2	Enhancer Of Zeste 2 Polycomb Repressive Complex 2 Subunit	Protein Coding
62	PVT1	Pvt1 Oncogene	binds	to EZH2 recruits EZH2 to	EZH2	Enhancer Of Zeste 2 Polycomb Repressive Complex 2 Subunit	Protein Coding
63	PVT1	Pvt1 Oncogene	binds	with KLF5 and increases its	KLF5	KLF Transcription Factor 5	Protein Coding
64	PVT1	Pvt1 Oncogene	binds	with TAZ protein and prevents	TAZ	TAZ	Protein Coding
65	HOTAIR	HOX Transcript Antisense RNA	binds	to the AR protein to	AR	Androgen Receptor	Protein Coding
66	HSALR1	HSP90AB1 Associated LncRNA 1	binds	to HSP90AB1 and Akt complex	HSP90AB1	Heat Shock Protein 90 Alpha Family Class B Member 1	Protein Coding
67	HSALR1	HSP90AB1 Associated LncRNA 1	binds	to HSP90AB1 and Akt complex	AKT	AKT	Protein Coding
68	LEF1-AS1	LEF1 Antisense RNA 1	binds	with HNRNPL to boost the	HNRNPL	Heterogeneous Nuclear Ribonucleoprotein L	Protein Coding
69	LOXL1-AS1	LOXL1 Antisense RNA 1	binds	hnRNPL and regulates global gene	HNRNPL	Heterogeneous Nuclear Ribonucleoprotein L	Protein Coding
70	LINC00261	Long Intergenic Non-Protein Coding RNA 261	binds	directly to GATA6 increasing its	GATA6	GATA Binding Protein 6	Protein Coding
71	LINC00624	Long Intergenic Non-Protein Coding RNA 624	binds	to the RBCC domain of	RBCC	RBCC	Protein Coding
72	LINC00842	Long Intergenic Non-Protein Coding RNA 842	binds	to and prevents acetylated PGC-1Î±	PGC	Progastricsin	Protein Coding
73	LINC00880	Long Intergenic Non-Protein Coding RNA 880	binds	to the protein CDK1 to	CDK1	Cyclin Dependent Kinase 1	Protein Coding
74	LINC00960	Long Intergenic Non-Protein Coding RNA 960	binds	to the Nrdp1-targeting miR-183-5p and	NRDP1	NRDP1	Protein Coding
75	LINC01094	Long Intergenic Non-Protein Coding RNA 1094	binds	to SPI1 to promote its	SPI1	Spi-1 Proto-Oncogene	Protein Coding
76	LINC01413	Long Intergenic Non-Protein Coding RNA 1413	binds	with hnRNP-K and induces YAP1	HNRNPK	Heterogeneous Nuclear Ribonucleoprotein K	Protein Coding
77	LINC01413	Long Intergenic Non-Protein Coding RNA 1413	binds	with hnRNP-K and induces YAP1	YAP1	Yes1 Associated Transcriptional Regulator	Protein Coding
78	LUADT1	Lung Adenocarcinoma Associated Transcript 1	binds	to SUZ12 a core component	SUZ12	SUZ12 Polycomb Repressive Complex 2 Subunit	Protein Coding
79	MCM3AP-AS1	MCM3AP Antisense RNA 1	binds	with the RNA-binding protein ZFP36	ZFP36	ZFP36 Ring Finger Protein	Protein Coding
80	MIR4435-2HG	MIR4435-2 Host Gene	binds	to and inhibits DSP leading	DSP	Desmoplakin	Protein Coding
81	MZF1-AS1	MZF1 Antisense RNA 1	binds	polyADP-ribose polymerase 1 PARP1 to	PARP1	Poly(ADP-Ribose) Polymerase 1	Protein Coding
82	NORAD	Non-Coding RNA Activated By DNA Damage	binds	to miR-373 and Wee1 independently	WEE1	WEE1 G2 Checkpoint Kinase	Protein Coding
83	PCAT1	Prostate Cancer Associated Transcript 1	binds	directly to FKBP51 displacing PHLPP	FKBP51	FKBP51	Protein Coding
84	PTCSC2	Papillary Thyroid Carcinoma Susceptibility Candidate 2	binds	myosin-9 MYH9 In a bidirectional	MYH9	Myosin Heavy Chain 9	Protein Coding
85	RMST	Rhabdomyosarcoma 2 Associated Transcript	binds	directly to the SOX9 protein	SOX9	SRY-Box Transcription Factor 9	Protein Coding
86	SNHG12	Small Nucleolar RNA Host Gene 12	binds	to HuR and stabilizes YWHAZ	HUR	HUR	Protein Coding
87	SNHG11	Small Nucleolar RNA Host Gene 11	binds	to the pVHL recognition sites on	VHL	Von Hippel-Lindau Tumor Suppressor	Protein Coding
88	SNHG8	Small Nucleolar RNA Host Gene 8	binds	to HIF-1Î± thus preventing HIF-1	HIF1	HIF1	Protein Coding
89	ZFAS1	ZNFX1 Antisense RNA 1	binds	polyadenylate-binding protein 2 PABP2 to	PABP2	PABP2	Protein Coding
90	AFAP1-AS1	AFAP1 Antisense RNA 1	interacts	with EZH2 and inhibits DUSP5	EZH2	Enhancer Of Zeste 2 Polycomb Repressive Complex 2 Subunit	Protein Coding
91	AFAP1-AS1	AFAP1 Antisense RNA 1	interacts	with RhoC Overexpression of RhoC	RHOC	Ras Homolog Family Member C	Protein Coding
92	CASC15	Cancer Susceptibility 15	interacts	with EZH2 and WDR5 to	EZH2	Enhancer Of Zeste 2 Polycomb Repressive Complex 2 Subunit	Protein Coding
93	CASC15	Cancer Susceptibility 15	interacts	with EZH2 and WDR5 to	WDR5	WD Repeat Domain 5	Protein Coding
94	FOXD2-AS1	FOXD2 Adjacent Opposite Strand RNA 1	interacts	with EZH2 to silence p21	EZH2	Enhancer Of Zeste 2 Polycomb Repressive Complex 2 Subunit	Protein Coding
95	MALAT1	Metastasis Associated Lung Adenocarcinoma Transcript 1	interacts	with the N-terminal of EZH2	EZH2	Enhancer Of Zeste 2 Polycomb Repressive Complex 2 Subunit	Protein Coding
96	MALAT1	Metastasis Associated Lung Adenocarcinoma Transcript 1	interacts	with both SRPK1 and SRSF1	SRSF1	Serine And Arginine Rich Splicing Factor 1	Protein Coding
97	MALAT1	Metastasis Associated Lung Adenocarcinoma Transcript 1	interacts	with CREB to regulate STING	CREB	CREB	Protein Coding
98	MALAT1	Metastasis Associated Lung Adenocarcinoma Transcript 1	interacts	with DBC1 to regulate p53	DBC1	DBC1	Protein Coding
99	MALAT1	Metastasis Associated Lung Adenocarcinoma Transcript 1	interacts	with SR proteins and influences	SR	SR	Protein Coding
100	MALAT1	Metastasis Associated Lung Adenocarcinoma Transcript 1	interacts	with both SRPK1 and SRSF1	SRPK1	SRSF Protein Kinase 1	Protein Coding
101	MALAT1	Metastasis Associated Lung Adenocarcinoma Transcript 1	interacts	with transcription factor Foxo1 to	FOXO1	Forkhead Box O1	Protein Coding
102	BASP1-AS1	BASP1 Antisense RNA 1	interacts	with YBX1 to regulate Notch	YBX1	Y-Box Binding Protein 1	Protein Coding
103	CASC11	Cancer Susceptibility 11	interacts	with YBX1 to promote prostate	YBX1	Y-Box Binding Protein 1	Protein Coding
104	CASC11	Cancer Susceptibility 11	interacts	with hnRNP-K and activates the	HNRNPK	Heterogeneous Nuclear Ribonucleoprotein K	Protein Coding
105	DSCAM-AS1	DSCAM Antisense RNA 1	interacts	with YBX1 and influences the	YBX1	Y-Box Binding Protein 1	Protein Coding
106	DSCAM-AS1	DSCAM Antisense RNA 1	interacts	with YBX1 to promote cancer	YBX1	Y-Box Binding Protein 1	Protein Coding
107	HOTAIR	HOX Transcript Antisense RNA	interacts	with Y-Box Protein-1 YBX1 to	YBX1	Y-Box Binding Protein 1	Protein Coding
108	HOTAIR	HOX Transcript Antisense RNA	interacts	with AR and they cooperatively	AR	Androgen Receptor	Protein Coding
109	HOTAIR	HOX Transcript Antisense RNA	interacts	with miR-148b and DNMT1 eventually	DNMT1	DNA Methyltransferase 1	Protein Coding
110	HOTAIR	HOX Transcript Antisense RNA	interacts	with the LSD1 lysine demethylase	LSD1	LSD1	Protein Coding
111	MIR31HG	MIR31 Host Gene	interacts	with YBX1 facilitating its phosphorylation	YBX1	Y-Box Binding Protein 1	Protein Coding
112	POU6F2-AS2	POU6F2 Antisense RNA 2	interacts	with Ybx1 protein and regulates	YBX1	Y-Box Binding Protein 1	Protein Coding
113	CASC9	Cancer Susceptibility 9	interacts	with CPSF3 to regulate TGF-Î²	CPSF3	Cleavage And Polyadenylation Specific Factor 3	Protein Coding
114	PRNCR1	Prostate Cancer Associated Non-Coding RNA 1	interacts	with HEY2 to abolish miR-448-mediated	HEY2	Hes Related Family BHLH Transcription Factor With YRPW Motif 2	Protein Coding
115	ZFAS1	ZNFX1 Antisense RNA 1	interacts	with CDK1 and is involved	CDK1	Cyclin Dependent Kinase 1	Protein Coding
116	CRNDE	Colorectal Neoplasia Differentially Expressed	interacts	with TLR3 both of which	TLR3	Toll Like Receptor 3	Protein Coding
117	CYTOR	Cytoskeleton Regulator RNA	interacts	with HNRNPC resulting in stabilization	HNRNPC	Heterogeneous Nuclear Ribonucleoprotein C	Protein Coding
118	FIRRE	Firre Intergenic Repeating RNA Element	interacts	with HNRNPC to promote esophageal	HNRNPC	Heterogeneous Nuclear Ribonucleoprotein C	Protein Coding
119	DIO3OS	DIO3 Opposite Strand Upstream RNA	interacts	with the NONO protein and	NONO	Non-POU Domain Containing Octamer Binding	Protein Coding
120	ERICD	E2F1-Regulated Inhibitor Of Cell Death	interacts	with ARID3A via E2F1 and	E2F1	E2F Transcription Factor 1	Protein Coding
121	ERICD	E2F1-Regulated Inhibitor Of Cell Death	interacts	with ARID3A via E2F1 and	ARID3A	AT-Rich Interaction Domain 3A	Protein Coding
122	FAM215A	Family With Sequence Similarity 215 Member A	interacts	with LAMP2 to protect it	LAMP2	Lysosomal Associated Membrane Protein 2	Protein Coding
123	FGD5-AS1	FGD5 Antisense RNA 1	interacts	with p300 resulting in STAT3	P300	P300	Protein Coding
124	FILNC1	FOXO Induced Long Non-Coding RNA 1	interacts	with AUF1 a c-Myc mRNA-binding	AUF1	AUF1	Protein Coding
125	GAS5	Growth Arrest Specific 5	interacts	with GR through binding to	GR	GR	Protein Coding
126	GAS5	Growth Arrest Specific 5	interacts	with the activated GR suppressing	GR	GR	Protein Coding
127	GASAL1	Growth Arrest Associated LncRNA 1	interacts	with SRSF1 to regulate the	SRSF1	Serine And Arginine Rich Splicing Factor 1	Protein Coding
128	H19	H19 Imprinted Maternally Expressed Transcript	interacts	with HuR and regulates the	HUR	HUR	Protein Coding
129	HCP5	HLA Complex P5	interacts	with UTP3 small subunit processome	UTP3	UTP3 Small Subunit Processome Component	Protein Coding
130	PART1	Prostate Androgen-Regulated Transcript 1	interacts	with androgen receptor AR and	AR	Androgen Receptor	Protein Coding
131	PCAT1	Prostate Cancer Associated Transcript 1	interacts	with AR and LSD1 and	AR	Androgen Receptor	Protein Coding
132	PCAT1	Prostate Cancer Associated Transcript 1	interacts	with AR and LSD1 and	LSD1	LSD1 KDM1A (Lysine Demethylase 1A)	Protein Coding
133	PCAT1	Prostate Cancer Associated Transcript 1	interacts	with DKC1 to regulate proliferation	DKC1	Dyskerin Pseudouridine Synthase 1	Protein Coding
134	LINC00173	Long Intergenic Non-Protein Coding RNA 173	interacts	with DNMT1 to regulate the	DNMT1	DNA Methyltransferase 1	Protein Coding
135	IL21-AS1	IL21 Antisense RNA 1	interacts	with hnRNPU protein to promote	HNRNPU	Heterogeneous Nuclear Ribonucleoprotein U	Protein Coding
136	LINC00665	Long Intergenic Non-Protein Coding RNA 665	interacts	with BACH1 to activate Wnt1	BACH1	BTB Domain And CNC Homolog 1	Protein Coding
137	LINC00880	Long Intergenic Non-Protein Coding RNA 880	interacts	with PRDX1 which indicates that	PRDX1	Peroxiredoxin 1	Protein Coding
138	LINC00926	Long Intergenic Non-Protein Coding RNA 926	interacts	physically with MLL1 and thereby	MLL1	MLL1	Protein Coding
139	LINC00958	Long Intergenic Non-Protein Coding RNA 958	interacts	with SIRT1 We found that	SIRT1	Sirtuin 1	Protein Coding
140	LINC01001	Long Intergenic Non-Protein Coding RNA 1001	interacts	with IGF2BP2 and inhibition of	IGF2BP2	Insulin Like Growth Factor 2 MRNA Binding Protein 2	Protein Coding
141	LINC01138	Long Intergenic Non-Protein Coding RNA 1138	interacts	with PRMT5 to increase arginine	PRMT5	Protein Arginine Methyltransferase 5	Protein Coding
142	LINC01138	Long Intergenic Non-Protein Coding RNA 1138	interacts	with PRMT5 to promote SREBP1-mediated	PRMT5	Protein Arginine Methyltransferase 5	Protein Coding
143	LINC01638	Long Intergenic Non-Protein Coding RNA 1638	interacts	with c-Myc to prevent SPOP-mediated	MYC	MYC Proto-Oncogene, BHLH Transcription Factor	Protein Coding
144	LSINCT5	Long Stress-Induced Non-Coding Transcript 5	interacts	with HMGA2 This physical interaction	HMGA2	High Mobility Group AT-Hook 2	Protein Coding
145	THRIL	TNF And HNRNPL Related Immunoregulatory Long Non-Coding RNA	interacts	with FOXO1 to promote macrophage	FOXO1	Forkhead Box O1	Protein Coding
146	MIR17HG	MiR-17-92a-1 Cluster Host Gene	interacts	with the 3'UTR of CLDN6	CLDN6	Claudin 6	Protein Coding
147	MIR2052HG	MIR2052 Host Gene	interacts	with EGR1 and facilitates its	EGR1	Early Growth Response 1	Protein Coding
148	MIR210HG	MIR210 Host Gene	interacts	with DExH-box helicase 9 DHX9	DHX9	DExH-Box Helicase 9	Protein Coding
149	NFE4	Nuclear Factor, Erythroid 4	interacts	with TFCP2 QuaternaryStructure	TFCP2	Transcription Factor CP2	Protein Coding
150	NKILA	NF-KappaB Interacting LncRNA	interacts	with NF-ÎºB/IÎºB to form a	NF	NF	Protein Coding
151	PARAIL	Palmitic Acid Regulated Anti-Inflammatory LncRNA	interacts	with ELAVL1 ELAV-like RNA-binding protein	ELAVL1	ELAV Like RNA Binding Protein 1	Protein Coding
152	PVT1	Pvt1 Oncogene	interacts	with MYC and its downstream	MYC	MYC Proto-Oncogene, BHLH Transcription Factor	Protein Coding
153	RMST	Rhabdomyosarcoma 2 Associated Transcript	interacts	with SOX2 to regulate neurogenesis	SOX2	SRY-Box Transcription Factor 2	Protein Coding
154	SAMD12-AS1	SAMD12 Antisense RNA 1	interacts	with NPM1 and confirmed that	NPM1	Nucleophosmin 1	Protein Coding
155	SDCBP2-AS1	SDCBP2 Antisense RNA 1	interacts	with hnRNP K to suppress	HNRNP	HNRNP	Protein Coding
156	SNHG17	Small Nucleolar RNA Host Gene 17	interacts	with LRPPRC to stabilize c-Myc	LRPPRC	Leucine Rich Pentatricopeptide Repeat Containing	Protein Coding
157	SNHG15	Small Nucleolar RNA Host Gene 15	interacts	with and blocks Slug degradation	SLUG	SLUG	Protein Coding
158	SSTR5-AS1	SSTR5 Antisense RNA 1	interacts	with and recruits TET1 to	TET1	Tet Methylcytosine Dioxygenase 1	Protein Coding
159	ZNF667-AS1	ZNF667 Antisense RNA 1 (Head To Head)	interacts	with and recruits TET1 to	TET1	Tet Methylcytosine Dioxygenase 1	Protein Coding
160	TARID	TCF21 Antisense RNA Inducing Promoter Demethylation	interacts	with both the TCF21 promoter	TCF21	Transcription Factor 21	Protein Coding
161	TGFB2-AS1	TGFB2 Antisense RNA 1 (Head To Head)	interacts	with SMARCA4 a core subunit	SMARCA4	SWI/SNF Related, Matrix Associated, Actin Dependent Regulator Of Chromatin, Subfamily A, Member 4	Protein Coding
162	TPT1-AS1	TPT1 Antisense RNA 1	interacts	with nuclear factor 90 NF90	NF90	NF90	Protein Coding
163	H19	H19 Imprinted Maternally Expressed Transcript	stimulates	StAR expression by antagonizing let-7	STAR	Steroidogenic Acute Regulatory Protein	Protein Coding
164	HULC	Hepatocellular Carcinoma Up-Regulated Long Non-Coding RNA	stimulates	the EMT process and VM	EMT	EMT ITK (IL2 Inducible T Cell Kinase)	Protein Coding
165	SNHG8	Small Nucleolar RNA Host Gene 8	stimulates	NPC cell proliferation colony formation	NPC	NPC (Intracellular Cholesterol Transporter)	Protein Coding
166	ADAMTS9-AS1	ADAMTS9 Antisense RNA 1	suppresses	PCa progression by regulating the	PCA	PCA	Protein Coding
167	CPS1-IT1	CPS1 Intronic Transcript 1	suppresses	EMT and autophagy by inhibiting	EMT	EMT	Protein Coding
168	CPS1-IT1	CPS1 Intronic Transcript 1	suppresses	EMT and metastasis of colorectal	EMT	EMT	Protein Coding
169	DGCR5	DiGeorge Syndrome Critical Region Gene 5	suppresses	the EMT of pediatric primary	EMT	EMT	Protein Coding
170	LITATS1	LncRNA Induced By TGF-Beta And Antagonizes TGF-Beta Signaling 1	suppresses	TGF-Î²-induced EMT and cancer cell	EMT	EMT	Protein Coding
171	DRAIC	Downregulated RNA In Cancer, Inhibitor Of Cell Invasion And Migration	suppresses	GC proliferation and metastasis via	GC	GC Vitamin D Binding Protein	Protein Coding
172	SNHG1	Small Nucleolar RNA Host Gene 1	suppresses	GC cell proliferation and migration	GC	GC Vitamin D Binding Protein	Protein Coding
173	SNHG1	Small Nucleolar RNA Host Gene 1	suppresses	SOX9 by up-regulating miR-206 to	SOX9	SRY-Box Transcription Factor 9	Protein Coding
174	SNHG12	Small Nucleolar RNA Host Gene 12	suppresses	GC cell proliferation and migration	GC	GC Vitamin D Binding Protein	Protein Coding
175	FOXP4-AS1	FOXP4 Antisense RNA 1	suppresses	ZC3H12D expression via mediating H3K27me3	ZC3H12D	Zinc Finger CCCH-Type Containing 12D	Protein Coding
176	GAS5	Growth Arrest Specific 5	suppresses	GSC malignancy by binding to	GSC	Goosecoid Homeobox	Protein Coding
177	GAS5	Growth Arrest Specific 5	suppresses	Th1 differentiation and promotes Th2	TH1	TH1	Protein Coding
178	GAS5	Growth Arrest Specific 5	suppresses	inflammatory responses by inhibiting HMGB1	HMGB1	High Mobility Group Box 1	Protein Coding
179	GAS8-AS1	GAS8 Antisense RNA 1	suppresses	PTC cell growth through the	PTC	PTC	Protein Coding
180	SLC8A1-AS1	SLC8A1 Antisense RNA 1	suppresses	PTC progression via the FUS/Numbl	PTC	PTC	Protein Coding
181	HEIH	Hepatocellular Carcinoma Up-Regulated EZH2-Associated Long Non-Coding RNA	suppresses	the expression of TP53 through	TP53	Tumor Protein P53	Protein Coding
182	HIF1A-AS2	HIF1A Antisense RNA 2	suppresses	TRIM44 to protect cardiomyocytes against	TRIM44	Tripartite Motif Containing 44	Protein Coding
183	HIF1A-AS2	HIF1A Antisense RNA 2	suppresses	tumor growth in OS Taken	MID1	Midline 1	Protein Coding
184	RAB11B-AS1	RAB11B Antisense RNA 1	suppresses	the aggressive behaviors of OS	MID1	Midline 1	Protein Coding
185	HOTAIR	HOX Transcript Antisense RNA	suppresses	PTEN through up-regulating DNMT3b-dependent way	PTEN	Phosphatase And Tensin Homolog	Protein Coding
186	HOTAIR	HOX Transcript Antisense RNA	suppresses	PTEN via DNMT3b and confers	PTEN	Phosphatase And Tensin Homolog	Protein Coding
187	HOTAIR	HOX Transcript Antisense RNA	suppresses	TNF-Î± induced NPCs apoptosis by	TNF	Tumor Necrosis Factor	Protein Coding
188	HOTAIR	HOX Transcript Antisense RNA	suppresses	TNF-Î± induced apoptosis of nucleus	TNF	Tumor Necrosis Factor	Protein Coding
189	LEMD1-AS1	LEMD1 Antisense RNA 1	suppresses	OC progression through sponging miR-183-5p	BGLAP	Bone Gamma-Carboxyglutamate Protein	Protein Coding
190	LINC00839	Long Intergenic Non-Protein Coding RNA 839	suppresses	NPC cells rapid growth invasive	NPC1	NPC Intracellular Cholesterol Transporter 1	Protein Coding
191	XIST	X Inactive Specific Transcript	suppresses	the malignant progression of NPC	NPC1	NPC Intracellular Cholesterol Transporter 1	Protein Coding
192	LINC01234	Long Intergenic Non-Protein Coding RNA 1234	suppresses	EC development by inhibiting CCNE1	CCNE1	Cyclin E1	Protein Coding
193	LINC01234	Long Intergenic Non-Protein Coding RNA 1234	suppresses	EC development by inhibiting CCNE1	QPCT	Glutaminyl-Peptide Cyclotransferase	Protein Coding
194	MYLK-AS1	MYLK Antisense RNA 1	suppresses	nephroblastoma via down-regulation of CCNE1	CCNE1	Cyclin E1	Protein Coding
195	LINC01355	Long Intergenic Non-Protein Coding RNA 1355	suppresses	breast cancer growth through FOXO3-mediated	FOXO3	Forkhead Box O3	Protein Coding
196	MAGI2-AS3	MAGI2 Antisense RNA 3	suppresses	MYC signaling to inhibit cell	MYC	MYC Proto-Oncogene, BHLH Transcription Factor	Protein Coding
197	OIP5-AS1	OIP5 Antisense RNA 1	suppresses	GAK expressioncontrol mitosis	GAK	Cyclin G Associated Kinase	Protein Coding
198	RMRP	RNA Component Of Mitochondrial RNA Processing Endoribonuclease	suppresses	p53 activity by promoting MDM2-induced	TP53	Tumor Protein P53	Protein Coding
199	SNHG14	Small Nucleolar RNA Host Gene 14	suppresses	SOX9 by up-regulating miR-206 to	SOX9	SRY-Box Transcription Factor 9	Protein Coding
